# Context-dependent transcriptional remodeling of TADs during differentiation

**DOI:** 10.1101/2022.07.01.498405

**Authors:** Sanjay Chahar, Yousra Ben Zouari, Hossein Salari, Anne M Molitor, Dominique Kobi, Manon Maroquenne, Cathie Erb, Audrey Mossler, Nezih Karasu, Daniel Jost, Tom Sexton

## Abstract

Metazoan chromosomes are organized into discrete domains (TADs), believed to contribute to the regulation of transcriptional programs. Despite extensive correlation between TAD organization and gene activity, a direct mechanistic link is unclear, with perturbation studies often showing little effect. To follow TAD dynamics during development, we used Capture Hi-C to interrogate the TADs around key differentially expressed genes during mouse thymocyte maturation, uncovering specific remodeling events. Notably, one TAD boundary was broadened to accommodate RNA polymerase elongation past the border, and sub-domains were formed around some activated genes without changes in CTCF binding. The ectopic induction of one gene was sufficient to recapitulate microdomain formation in embryonic stem cells, providing strong evidence that transcription can directly remodel chromatin structure. These results suggest that transcriptional processes drive complex, but non-universal, chromosome folding patterns that can be important in certain genomic contexts.
