## Supplemental Table S6 for "Context-dependent transcriptional remodeling of TADs during differentiation"

### Sheet: calledbordersforvenn
chr	ID	from	to	DN.score	DP.score	ES.score
1	Zap70	36544001	36547999	0.339469	0.285285	0.219987
1	Zap70	36636001	36641999	NA	0.104856	NA
1	Zap70	36668001	36669999	NA	0.162718	NA
1	Zap70	36676001	36683999	NA	0.217428	NA
1	Zap70	36684001	36689999	0.168404	NA	NA
1	Zap70	36710001	36711999	NA	0.108603	NA
1	Zap70	36752001	36753999	NA	0.167237	NA
1	Zap70	36772001	36773999	NA	NA	0.157191
1	Zap70	36778001	36779999	NA	NA	0.157191
1	Zap70	36780001	36785999	0.15083	NA	0.175252
1	Zap70	36830001	36831999	0.166719	0.157233	NA
1	Zap70	36892001	36897999	NA	0.141202	NA
1	Zap70	36904001	36907999	NA	0.197972	NA
1	Zap70	36926001	36927999	NA	NA	0.126583
1	Zap70	36940001	36947999	0.352785	NA	0.221063
1	Zap70	36956001	36959999	0.289395	0.29696	NA
1	Zap70	36990001	36995999	NA	NA	0.194637
1	Pla2g4a	149590001	149591999	0.36495	0.381306	0.309913
1	Pla2g4a	149604001	149609999	0.223015	0.250477	0.337715
1	Pla2g4a	149620001	149633999	0.175118	NA	0.220285
1	Pla2g4a	149704001	149705999	NA	0.125573	NA
1	Pla2g4a	149782001	149785999	NA	NA	0.124252
1	Pla2g4a	149820001	149825999	0.118077	NA	0.107943
1	Pla2g4a	149830001	149833999	0.118182	NA	0.107943
1	Pla2g4a	149908001	149909999	NA	0.110259	NA
1	Pla2g4a	149938001	149939999	NA	NA	0.146306
1	Pla2g4a	149970001	149975999	0.226364	0.143282	0.205369
1	Pla2g4a	149996001	149997999	0.144094	NA	NA
1	Pla2g4a	150004001	150005999	0.209447	0.229058	0.234536
1	Pla2g4a	150036001	150041999	NA	0.134745	0.137213
2	Rag1	101460001	101469999	NA	0.194896	NA
2	Rag1	101470001	101477999	0.182257	0.19689	NA
2	Rag1	101480001	101481999	NA	NA	0.166376
2	Rag1	101488001	101491999	0.254738	NA	0.18911
2	Rag1	101512001	101517999	0.190572	NA	NA
2	Rag1	101522001	101527999	0.187622	NA	NA
2	Rag1	101530001	101531999	NA	0.234705	0.168071
2	Rag1	101532001	101537999	0.294562	NA	NA
2	Rag1	101540001	101543999	0.35202	0.270366	NA
2	Rag1	101586001	101587999	NA	NA	0.12605
2	Rag1	101658001	101667999	NA	0.379107	0.118385
2	Rag1	101672001	101687999	0.291907	0.162496	NA
2	Rag1	101884001	101885999	0.134079	NA	NA
8	Nfatc3_Cdh1	105938001	105941999	0.117453	0.105697	0.126813
8	Nfatc3_Cdh1	105966001	105971999	NA	NA	0.140659
8	Nfatc3_Cdh1	105980001	105985999	NA	0.171416	NA
8	Nfatc3_Cdh1	106054001	106055999	NA	0.228588	NA
8	Nfatc3_Cdh1	106062001	106063999	0.153301	NA	0.164525
8	Nfatc3_Cdh1	106114001	106117999	NA	NA	0.110307
8	Nfatc3_Cdh1	106124001	106139999	0.187096	0.284226	0.171917
8	Nfatc3_Cdh1	106142001	106143999	NA	0.224471	NA
8	Nfatc3_Cdh1	106230001	106231999	0.135276	0.137912	NA
8	Nfatc3_Cdh1	106410001	106413999	0.163954	0.116925	0.236371
8	Nfatc3_Cdh1	106456001	106461999	NA	0.220241	NA
8	Nfatc3_Cdh1	106498001	106499999	0.453161	0.53521	0.347874
8	Nfatc3_Cdh1	106534001	106535999	0.181506	NA	NA
8	Nfatc3_Cdh1	106536001	106539999	NA	NA	0.124207
8	Nfatc3_Cdh1	106550001	106559999	NA	NA	0.227402
8	Nfatc3_Cdh1	106648001	106651999	NA	NA	0.173222
8	Nfatc3_Cdh1	106682001	106685999	0.236506	0.174841	NA
8	Nfatc3_Cdh1	106686001	106689999	NA	NA	0.162156
8	Nfatc3_Cdh1	106870001	106873999	NA	NA	0.12413
8	Nfatc3_Cdh1	106880001	106893999	0.213857	0.185739	0.156021
9	Cd3	44774001	44775999	NA	NA	0.165238
9	Cd3	44780001	44781999	NA	NA	0.171061
9	Cd3	44836001	44841999	0.155686	0.11437	NA
9	Cd3	44914001	44921999	0.13824	0.156607	0.129835
9	Cd3	44966001	44967999	0.276373	0.3076	0.192183
9	Cd3	45016001	45023999	0.280531	NA	NA
9	Cd3	45024001	45025999	NA	0.303908	NA
9	Cd3	45122001	45123999	0.15095	NA	NA
9	Cd3	45140001	45147999	0.197767	0.28692	0.182823
14	Il17rb	29768001	29773999	0.272184	0.351331	NA
14	Il17rb	29804001	29805999	NA	NA	0.142601
14	Il17rb	29926001	29929999	0.165957	0.230865	0.116017
14	Il17rb	29940001	29947999	NA	NA	0.172636
14	Il17rb	29950001	29969999	0.347744	0.327228	NA
14	Il17rb	30044001	30049999	NA	0.149893	NA
14	Il17rb	30126001	30141999	0.145876	0.181853	0.107309
14	Il17rb	30200001	30203999	NA	NA	0.167775
16	Bcl6	23756001	23757999	0.224197	0.303658	0.246392
16	Bcl6	23818001	23827999	0.157185	0.137625	0.141237
16	Bcl6	23862001	23871999	0.12752	0.172464	NA
16	Bcl6	23886001	23891999	NA	NA	0.241229
16	Bcl6	23896001	23899999	0.257861	0.161352	0.236237
16	Bcl6	23942001	23943999	0.15503	0.194405	NA
16	Bcl6	23954001	23955999	NA	0.126407	NA
16	Bcl6	23960001	23965999	NA	0.126407	NA
16	Bcl6	23966001	23971999	NA	NA	0.147628
16	Bcl6	23980001	23989999	0.632061	0.636309	0.228253
16	Bcl6	24076001	24081999	0.124969	NA	NA
16	Bcl6	24146001	24153999	0.133633	0.109469	NA
